# Exercise modulation of the alternative splicing landscape in human tissues

**DOI:** 10.64898/2026.03.03.704460

**Authors:** Zidong Zhang, German Nudelman, Hanna Pincas, Gayatri Iyer, Gregory R. Smith, Hasmik Keshishian, Christopher A. Jin, Scott Trappe, Daniel H. Katz, Charles F. Burant, Venugopalan D. Nair, Elena Zaslavsky, Stuart C. Sealfon, the MoTrPAC Study Group

**Affiliations:** Department of Neurology, Icahn School of Medicine at Mount Sinai, New York, New York, USA; Department of Computational Medicine and Bioinformatics, University of Michigan, Ann Arbor, MI, USA; Proteomics Platform, Broad Institute of MIT and Harvard, Cambridge, Massachusetts, USA; Department of Genetics, Stanford University School of Medicine, Stanford, California, USA; Human Performance Laboratory, Ball State University, Muncie, Indiana, USA; Department of Medicine, Stanford University School of Medicine, Stanford, California, USA; Department of Internal Medicine, University of Michigan, Ann Arbor, MI, USA

**Keywords:** acute endurance exercise, acute resistance exercise, alternative splicing, epigenome, proteome, phosphoproteome, spliceosome, skeletal muscle, adipose tissue, blood

## Abstract

The diverse health benefits of exercise are associated with multi-organ molecular responses. Alternative RNA splicing (AS) is an important determinant of transcriptome and proteome diversity. We profiled the temporal effects of acute endurance and resistance exercise on the AS landscape of human skeletal muscle, adipose tissue, and blood, and studied regulatory mechanisms through integrated multi-omic analyses. We identified 5102 distinct differential AS (DAS) events, with the majority modifying protein-coding sequence (89%) and being independent of altered RNA expression (67%). Endurance and resistance exercise induced differing patterns of AS alterations with divergent temporal trajectories. We inferred the DAS-associated RNA-binding and DNA-binding proteins. In skeletal muscle, where DAS events were the most abundant, DAS genes were enriched for muscle structure- and RNA splicing-related processes, and splicing machinery components were regulated at the protein phosphorylation, RNA, and AS levels. These findings implicate AS regulation as a major mediator of the responses to exercise.
