## Supplemental Table 2 for "Exercise modulation of the alternative splicing landscape in human tissues"

### Sheet: Sheet 1
RBP	tissue	group	Timepoint_exact	foldchange	hypergeom_p	hypergeom_p_bonferroni	Avail_in_RNA	Sig_in_RNA	logFC_in_RNA	Avail_in_Phospho	Sig_in_Phospho	Avail_in_AS	Sig_in_AS
AARS	muscle	ADUEndur	post_15_min	1.67164	1.8483e-30	3.10514e-28	FALSE	FALSE		FALSE	FALSE	FALSE	FALSE
AATF	muscle	ADUEndur	post_15_min	1.65374	1.6883e-17	2.83634e-15	TRUE	FALSE	-0.0313118	TRUE	FALSE	TRUE	FALSE
ABCF1	muscle	ADUEndur	post_15_min	2.14637	1.35502e-31	2.27643e-29	TRUE	FALSE	-0.0547423	TRUE	FALSE	TRUE	FALSE
AKAP1	muscle	ADUEndur	post_15_min	1.52787	1.03028e-27	1.73086e-25	TRUE	FALSE	-0.0787993	TRUE	TRUE	TRUE	TRUE
APOBEC3C	muscle	ADUEndur	post_15_min	1.54475	5.7489e-21	9.65815e-19	TRUE	FALSE	-0.0568226	FALSE	FALSE	TRUE	FALSE
CPEB4	muscle	ADUEndur	post_15_min	1.98848	1.11319e-24	1.87016e-22	TRUE	FALSE	0.184301	TRUE	FALSE	TRUE	TRUE
DDX21	muscle	ADUEndur	post_15_min	2.04503	6.14594e-33	1.03252e-30	TRUE	FALSE	0.155309	TRUE	FALSE	FALSE	FALSE
DDX42	muscle	ADUEndur	post_15_min	1.57266	2.40749e-31	4.04459e-29	TRUE	FALSE	-0.0541623	TRUE	FALSE	TRUE	TRUE
DDX43	muscle	ADUEndur	post_15_min	2.14997	3.95756e-27	6.6487e-25	FALSE	FALSE		TRUE	FALSE	FALSE	FALSE
DDX51	muscle	ADUEndur	post_15_min	1.57409	6.1038e-18	1.02544e-15	TRUE	FALSE	-0.0297725	TRUE	FALSE	TRUE	FALSE
DHX30	muscle	ADUEndur	post_15_min	1.56912	2.44642e-38	4.10998e-36	TRUE	FALSE	-0.0424064	TRUE	FALSE	TRUE	FALSE
DKC1	muscle	ADUEndur	post_15_min	1.64798	4.93471e-22	8.2903e-20	TRUE	FALSE	-0.0394868	TRUE	TRUE	TRUE	FALSE
EIF4G2	muscle	ADUEndur	post_15_min	1.56001	5.77511e-25	9.70219e-23	TRUE	FALSE	0.0137187	TRUE	TRUE	TRUE	TRUE
ELAVL1	muscle	ADUEndur	post_15_min	2.45797	6.86391e-05	0.0115314	TRUE	FALSE	-0.00431189	TRUE	FALSE	FALSE	FALSE
EXOSC5	muscle	ADUEndur	post_15_min	1.56568	1.52519e-17	2.56233e-15	TRUE	FALSE	-0.0200016	FALSE	FALSE	TRUE	FALSE
FKBP4	muscle	ADUEndur	post_15_min	1.57889	6.23148e-11	1.04689e-08	TRUE	FALSE	0.068101	TRUE	FALSE	TRUE	FALSE
FUBP3	muscle	ADUEndur	post_15_min	1.55634	1.89316e-08	3.18051e-06	TRUE	FALSE	0.0218619	TRUE	FALSE	TRUE	FALSE
GNL3	muscle	ADUEndur	post_15_min	1.65034	5.45667e-22	9.1672e-20	TRUE	FALSE	-0.0540818	TRUE	FALSE	TRUE	TRUE
GRSF1	muscle	ADUEndur	post_15_min	1.54147	2.12292e-18	3.5665e-16	TRUE	FALSE	0.0426881	TRUE	TRUE	TRUE	FALSE
LARP7	muscle	ADUEndur	post_15_min	1.72328	1.4887e-16	2.50102e-14	TRUE	FALSE	-0.077218	TRUE	FALSE	TRUE	FALSE
NIP7	muscle	ADUEndur	post_15_min	1.96843	1.62442e-13	2.72902e-11	TRUE	FALSE	0.00837705	FALSE	FALSE	TRUE	TRUE
NOL12	muscle	ADUEndur	post_15_min	1.69204	5.68175e-35	9.54534e-33	TRUE	FALSE	-0.0112132	TRUE	FALSE	FALSE	FALSE
NPM1	muscle	ADUEndur	post_15_min	1.98987	2.00182e-29	3.36305e-27	TRUE	FALSE	0.0208653	TRUE	FALSE	TRUE	FALSE
NSUN2	muscle	ADUEndur	post_15_min	2.35472	9.62476e-36	1.61696e-33	TRUE	FALSE	0.0135393	TRUE	FALSE	TRUE	FALSE
PCBP1	muscle	ADUEndur	post_15_min	1.78767	1.40251e-42	2.35621e-40	TRUE	FALSE	-0.0674957	TRUE	TRUE	FALSE	FALSE
PHF6	muscle	ADUEndur	post_15_min	1.73963	1.15386e-22	1.93848e-20	TRUE	FALSE	0.0960928	TRUE	FALSE	TRUE	FALSE
PUM2	muscle	ADUEndur	post_15_min	1.5203	9.79729e-20	1.64594e-17	TRUE	FALSE	0.0231619	TRUE	FALSE	TRUE	FALSE
PUS1	muscle	ADUEndur	post_15_min	1.70658	1.53446e-28	2.57789e-26	TRUE	FALSE	0.0968835	TRUE	FALSE	TRUE	FALSE
RPS11	muscle	ADUEndur	post_15_min	1.875	1.0491e-18	1.76249e-16	TRUE	FALSE	-0.0464548	FALSE	FALSE	TRUE	FALSE
RPS3	muscle	ADUEndur	post_15_min	1.5245	1.90019e-43	3.19233e-41	TRUE	FALSE	-0.00857676	TRUE	FALSE	TRUE	FALSE
SBDS	muscle	ADUEndur	post_15_min	1.95564	8.67186e-14	1.45687e-11	TRUE	FALSE	0.0227139	FALSE	FALSE	TRUE	FALSE
SDAD1	muscle	ADUEndur	post_15_min	1.50232	1.58948e-29	2.67032e-27	TRUE	FALSE	-0.111825	TRUE	FALSE	TRUE	FALSE
SERBP1	muscle	ADUEndur	post_15_min	2.01929	5.31824e-07	8.93465e-05	TRUE	FALSE	-0.0278426	TRUE	TRUE	TRUE	TRUE
SF3A3	muscle	ADUEndur	post_15_min	1.51696	7.00888e-48	1.17749e-45	TRUE	FALSE	0.0038008	TRUE	FALSE	TRUE	FALSE
SF3B1	muscle	ADUEndur	post_15_min	2.08356	8.57926e-33	1.44132e-30	TRUE	FALSE	-0.0017672	TRUE	FALSE	TRUE	TRUE
SLBP	muscle	ADUEndur	post_15_min	2.26	8.83998e-19	1.48512e-16	TRUE	FALSE	0.00970693	FALSE	FALSE	TRUE	FALSE
SUPV3L1	muscle	ADUEndur	post_15_min	1.72508	2.15328e-40	3.61752e-38	TRUE	FALSE	-0.0237614	TRUE	FALSE	TRUE	FALSE
UTP18	muscle	ADUEndur	post_15_min	1.68189	7.57134e-33	1.27199e-30	TRUE	FALSE	0.0945416	TRUE	FALSE	TRUE	TRUE
UTP3	muscle	ADUEndur	post_15_min	1.59142	1.16131e-19	1.95099e-17	TRUE	FALSE	0.057261	TRUE	FALSE	FALSE	FALSE
WDR3	muscle	ADUEndur	post_15_min	1.99367	1.19219e-18	2.00289e-16	TRUE	FALSE	-0.0330137	TRUE	FALSE	TRUE	FALSE
WDR43	muscle	ADUEndur	post_15_min	1.56368	4.83632e-38	8.12502e-36	TRUE	FALSE	0.0261255	TRUE	FALSE	TRUE	FALSE
WRN	muscle	ADUEndur	post_15_min	1.75928	1.14661e-20	1.92631e-18	TRUE	FALSE	0.0075763	FALSE	FALSE	TRUE	FALSE
YWHAG	muscle	ADUEndur	post_15_min	1.65331	7.79514e-26	1.30958e-23	TRUE	FALSE	-0.0176742	TRUE	FALSE	FALSE	FALSE
ZC3H8	muscle	ADUEndur	post_15_min	1.73084	6.01096e-19	1.00984e-16	TRUE	FALSE	-0.0783794	TRUE	FALSE	TRUE	FALSE
ZRANB2	muscle	ADUEndur	post_15_min	1.74342	8.2099e-27	1.37926e-24	TRUE	FALSE	-0.0307571	TRUE	FALSE	TRUE	FALSE
ABCF1	muscle	ADUEndur	post_3.5_hr	1.57208	5.73762e-06	0.00096392	TRUE	FALSE	-0.00306271	TRUE	FALSE	TRUE	FALSE
LARP7	muscle	ADUEndur	post_3.5_hr	1.50006	1.77571e-05	0.00298319	TRUE	FALSE	-0.0753685	TRUE	FALSE	TRUE	FALSE
MBNL1	muscle	ADUEndur	post_3.5_hr	5.17076	7.42026e-05	0.012466	TRUE	FALSE	0.0100441	FALSE	FALSE	TRUE	TRUE
NIP7	muscle	ADUEndur	post_3.5_hr	2.1199	1.74075e-09	2.92445e-07	TRUE	FALSE	0.184517	FALSE	FALSE	TRUE	TRUE
NOL12	muscle	ADUEndur	post_3.5_hr	1.60356	9.98135e-15	1.67687e-12	TRUE	FALSE	-0.0311546	TRUE	FALSE	FALSE	FALSE
NSUN2	muscle	ADUEndur	post_3.5_hr	1.84576	3.69623e-09	6.20967e-07	TRUE	FALSE	-0.000162182	TRUE	FALSE	TRUE	FALSE
PCBP1	muscle	ADUEndur	post_3.5_hr	1.66308	1.09394e-16	1.83782e-14	TRUE	FALSE	0.0404967	TRUE	FALSE	FALSE	FALSE
PHF6	muscle	ADUEndur	post_3.5_hr	1.51913	3.34923e-07	5.62671e-05	TRUE	FALSE	0.105519	TRUE	FALSE	TRUE	FALSE
RPS11	muscle	ADUEndur	post_3.5_hr	1.59741	5.57473e-06	0.000936555	TRUE	FALSE	-0.0497386	FALSE	FALSE	TRUE	FALSE
SBDS	muscle	ADUEndur	post_3.5_hr	1.67996	5.37907e-05	0.00903684	TRUE	FALSE	0.0529268	FALSE	FALSE	TRUE	FALSE
SLBP	muscle	ADUEndur	post_3.5_hr	1.76091	3.21295e-05	0.00539775	TRUE	TRUE	0.253296	FALSE	FALSE	TRUE	FALSE
UTP3	muscle	ADUEndur	post_3.5_hr	1.58385	1.37729e-10	2.31385e-08	TRUE	FALSE	0.144397	TRUE	FALSE	FALSE	FALSE
WDR3	muscle	ADUEndur	post_3.5_hr	1.52875	0.000224153	0.0376577	TRUE	FALSE	0.0514535	TRUE	FALSE	TRUE	FALSE
WRN	muscle	ADUEndur	post_3.5_hr	1.50386	3.49747e-06	0.000587575	TRUE	FALSE	-0.0879611	FALSE	FALSE	TRUE	FALSE
DDX47	muscle	ADUEndur	post_24_hr	42.4958	0.000261208	0.0438829	TRUE	FALSE	-0.0585964	FALSE	FALSE	TRUE	TRUE
AARS	muscle	ADUResist	post_15_min	1.57516	1.88315e-22	3.16369e-20	FALSE	FALSE		FALSE	FALSE	FALSE	FALSE
AATF	muscle	ADUResist	post_15_min	1.59364	1.86076e-14	3.12607e-12	TRUE	FALSE	-0.0772776	TRUE	FALSE	TRUE	FALSE
ABCF1	muscle	ADUResist	post_15_min	2.04722	3.04778e-26	5.12026e-24	TRUE	FALSE	-0.0247276	TRUE	TRUE	TRUE	FALSE
CPEB4	muscle	ADUResist	post_15_min	1.64634	6.07697e-12	1.02093e-09	TRUE	FALSE	0.130198	TRUE	FALSE	TRUE	TRUE
DDX21	muscle	ADUResist	post_15_min	1.89144	2.58266e-24	4.33887e-22	TRUE	FALSE	0.0895361	TRUE	FALSE	FALSE	FALSE
DDX43	muscle	ADUResist	post_15_min	1.77579	8.45201e-14	1.41994e-11	FALSE	FALSE		TRUE	FALSE	FALSE	FALSE
DDX51	muscle	ADUResist	post_15_min	1.51037	2.80307e-14	4.70916e-12	TRUE	FALSE	-0.0239603	TRUE	FALSE	TRUE	FALSE
ELAVL1	muscle	ADUResist	post_15_min	2.42526	0.000115983	0.0194851	TRUE	FALSE	0.0369179	TRUE	FALSE	FALSE	FALSE
FKBP4	muscle	ADUResist	post_15_min	1.50292	1.48554e-08	2.4957e-06	TRUE	FALSE	-0.0089223	TRUE	FALSE	TRUE	FALSE
GNL3	muscle	ADUResist	post_15_min	1.57322	3.50602e-17	5.89012e-15	TRUE	FALSE	-0.0376773	TRUE	FALSE	TRUE	TRUE
LARP7	muscle	ADUResist	post_15_min	1.65225	1.46823e-13	2.46663e-11	TRUE	FALSE	-0.106255	TRUE	TRUE	TRUE	FALSE
MBNL1	muscle	ADUResist	post_15_min	5.01285	4.40294e-07	7.39694e-05	TRUE	FALSE	0.0300833	FALSE	FALSE	TRUE	TRUE
NIP7	muscle	ADUResist	post_15_min	1.65994	2.15133e-07	3.61423e-05	TRUE	FALSE	-0.0176046	FALSE	FALSE	TRUE	TRUE
NOL12	muscle	ADUResist	post_15_min	1.52027	1.8259e-20	3.06752e-18	TRUE	FALSE	-0.0949784	TRUE	FALSE	FALSE	FALSE
NPM1	muscle	ADUResist	post_15_min	1.82254	7.95084e-21	1.33574e-18	TRUE	FALSE	0.0364339	TRUE	FALSE	TRUE	FALSE
NSUN2	muscle	ADUResist	post_15_min	2.15255	2.21074e-26	3.71404e-24	TRUE	FALSE	-0.0105618	TRUE	FALSE	TRUE	FALSE
PCBP1	muscle	ADUResist	post_15_min	1.62828	1.58869e-27	2.669e-25	TRUE	FALSE	-0.0239331	TRUE	TRUE	FALSE	FALSE
PHF6	muscle	ADUResist	post_15_min	1.63409	6.25837e-17	1.05141e-14	TRUE	FALSE	0.107078	TRUE	FALSE	TRUE	FALSE
PUS1	muscle	ADUResist	post_15_min	1.52136	2.22645e-16	3.74043e-14	TRUE	FALSE	0.105359	TRUE	FALSE	TRUE	FALSE
RPS11	muscle	ADUResist	post_15_min	1.83832	6.81571e-17	1.14504e-14	TRUE	FALSE	-0.0148119	FALSE	FALSE	TRUE	FALSE
SBDS	muscle	ADUResist	post_15_min	1.8749	1.15472e-11	1.93992e-09	TRUE	FALSE	0.0245772	FALSE	FALSE	TRUE	FALSE
SERBP1	muscle	ADUResist	post_15_min	2.28223	2.31955e-09	3.89685e-07	TRUE	FALSE	-0.0460955	TRUE	TRUE	TRUE	TRUE
SF3B1	muscle	ADUResist	post_15_min	1.82354	5.67254e-20	9.52987e-18	TRUE	FALSE	-0.0123064	TRUE	TRUE	TRUE	TRUE
SLBP	muscle	ADUResist	post_15_min	1.78642	7.9434e-09	1.33449e-06	TRUE	FALSE	0.0136749	FALSE	FALSE	TRUE	FALSE
SUPV3L1	muscle	ADUResist	post_15_min	1.5007	2.88102e-20	4.84011e-18	TRUE	FALSE	-0.0652092	TRUE	FALSE	TRUE	FALSE
UTP18	muscle	ADUResist	post_15_min	1.52612	3.6996e-20	6.21532e-18	TRUE	FALSE	0.0874988	TRUE	FALSE	TRUE	TRUE
WDR3	muscle	ADUResist	post_15_min	1.79557	1.14509e-12	1.92376e-10	TRUE	FALSE	-0.0759163	TRUE	FALSE	TRUE	FALSE
WRN	muscle	ADUResist	post_15_min	1.66565	4.47221e-16	7.51331e-14	TRUE	FALSE	0.0999724	FALSE	FALSE	TRUE	FALSE
YWHAG	muscle	ADUResist	post_15_min	1.54026	5.04103e-18	8.46893e-16	TRUE	FALSE	-0.0393141	TRUE	FALSE	FALSE	FALSE
ZC3H8	muscle	ADUResist	post_15_min	1.53503	4.72211e-11	7.93315e-09	TRUE	FALSE	-0.121045	TRUE	FALSE	TRUE	FALSE
ZRANB2	muscle	ADUResist	post_15_min	1.5772	7.48438e-17	1.25738e-14	TRUE	FALSE	-0.0563477	TRUE	TRUE	TRUE	FALSE
ABCF1	muscle	ADUResist	post_3.5_hr	1.51399	7.93963e-14	1.33386e-11	TRUE	FALSE	0.0861348	TRUE	TRUE	TRUE	FALSE
DDX43	muscle	ADUResist	post_3.5_hr	1.51763	4.0101e-12	6.73697e-10	FALSE	FALSE		TRUE	FALSE	FALSE	FALSE
ELAVL1	muscle	ADUResist	post_3.5_hr	2.40834	6.53923e-07	0.000109859	TRUE	TRUE	0.110502	TRUE	FALSE	FALSE	FALSE
NIP7	muscle	ADUResist	post_3.5_hr	1.69196	5.7431e-13	9.64842e-11	TRUE	TRUE	0.508928	FALSE	FALSE	TRUE	TRUE
NSUN2	muscle	ADUResist	post_3.5_hr	1.68514	3.18029e-19	5.34289e-17	TRUE	FALSE	0.0752909	TRUE	FALSE	TRUE	FALSE
PHF6	muscle	ADUResist	post_3.5_hr	1.51464	1.88791e-20	3.17169e-18	TRUE	FALSE	-0.0084384	TRUE	FALSE	TRUE	FALSE
RPS11	muscle	ADUResist	post_3.5_hr	1.6833	1.07735e-20	1.80995e-18	TRUE	FALSE	0.0165749	FALSE	FALSE	TRUE	FALSE
SBDS	muscle	ADUResist	post_3.5_hr	1.64327	5.00086e-12	8.40144e-10	TRUE	TRUE	0.383779	FALSE	FALSE	TRUE	FALSE
SERBP1	muscle	ADUResist	post_3.5_hr	2.07744	6.63089e-12	1.11399e-09	TRUE	TRUE	0.16708	TRUE	FALSE	TRUE	TRUE
SLBP	muscle	ADUResist	post_3.5_hr	1.63617	1.79499e-10	3.01558e-08	TRUE	FALSE	0.0539361	FALSE	FALSE	TRUE	FALSE
AATF	muscle	ADUResist	post_24_hr	1.64627	3.4385e-07	5.77667e-05	TRUE	TRUE	0.256916	TRUE	FALSE	TRUE	FALSE
ABCF1	muscle	ADUResist	post_24_hr	2.28197	1.1973e-14	2.01146e-12	TRUE	TRUE	0.143071	TRUE	FALSE	TRUE	FALSE
APOBEC3C	muscle	ADUResist	post_24_hr	1.50098	1.5818e-07	2.65743e-05	TRUE	FALSE	0.0405983	FALSE	FALSE	TRUE	FALSE
CPEB4	muscle	ADUResist	post_24_hr	1.69544	5.23851e-06	0.00088007	TRUE	FALSE	0.0605304	TRUE	FALSE	TRUE	TRUE
DDX21	muscle	ADUResist	post_24_hr	1.71435	2.94756e-07	4.95191e-05	TRUE	FALSE	-0.0947685	TRUE	FALSE	FALSE	FALSE
DDX47	muscle	ADUResist	post_24_hr	19.095	2.20598e-06	0.000370604	TRUE	FALSE	-0.0492427	FALSE	FALSE	TRUE	TRUE
DKC1	muscle	ADUResist	post_24_hr	1.50584	3.17066e-06	0.000532671	TRUE	FALSE	0.0218199	TRUE	FALSE	TRUE	FALSE
EIF3G	muscle	ADUResist	post_24_hr	1.51978	2.32196e-06	0.000390089	TRUE	FALSE	0.00288175	TRUE	FALSE	TRUE	FALSE
ELAVL1	muscle	ADUResist	post_24_hr	3.33607	0.000259037	0.0435183	TRUE	FALSE	0.0203847	TRUE	FALSE	FALSE	FALSE
EXOSC10	muscle	ADUResist	post_24_hr	3.67511	0.000211497	0.0355315	TRUE	TRUE	-0.115899	TRUE	FALSE	TRUE	TRUE
FKBP4	muscle	ADUResist	post_24_hr	1.55336	0.000111104	0.0186655	TRUE	TRUE	0.330284	TRUE	FALSE	TRUE	FALSE
FUBP3	muscle	ADUResist	post_24_hr	1.62082	0.000130828	0.0219791	TRUE	FALSE	-0.032587	TRUE	FALSE	TRUE	FALSE
GNL3	muscle	ADUResist	post_24_hr	1.65609	5.06687e-09	8.51234e-07	TRUE	FALSE	0.076903	TRUE	FALSE	TRUE	TRUE
LARP7	muscle	ADUResist	post_24_hr	1.63724	7.19677e-06	0.00120906	TRUE	FALSE	-0.0500118	TRUE	FALSE	TRUE	FALSE
NPM1	muscle	ADUResist	post_24_hr	1.80832	1.57963e-08	2.65378e-06	TRUE	FALSE	0.0533594	TRUE	FALSE	TRUE	FALSE
NSUN2	muscle	ADUResist	post_24_hr	1.88936	1.98526e-07	3.33524e-05	TRUE	TRUE	0.177466	TRUE	FALSE	TRUE	FALSE
PCBP1	muscle	ADUResist	post_24_hr	1.58165	6.59284e-10	1.1076e-07	TRUE	FALSE	-0.076187	TRUE	FALSE	FALSE	FALSE
PHF6	muscle	ADUResist	post_24_hr	1.53708	8.58447e-06	0.00144219	TRUE	FALSE	0.0233367	TRUE	FALSE	TRUE	FALSE
PUS1	muscle	ADUResist	post_24_hr	1.5711	4.24951e-08	7.13917e-06	TRUE	FALSE	0.114549	TRUE	FALSE	TRUE	FALSE
RPS11	muscle	ADUResist	post_24_hr	2.00732	1.66039e-09	2.78946e-07	TRUE	FALSE	-0.0102697	FALSE	FALSE	TRUE	FALSE
SBDS	muscle	ADUResist	post_24_hr	1.87187	2.37115e-05	0.00398353	TRUE	TRUE	0.521271	FALSE	FALSE	TRUE	FALSE
SF3B1	muscle	ADUResist	post_24_hr	1.52217	0.000145556	0.0244533	TRUE	TRUE	-0.0944582	TRUE	FALSE	TRUE	TRUE
SLBP	muscle	ADUResist	post_24_hr	1.90859	4.12624e-05	0.00693209	TRUE	FALSE	-0.161266	FALSE	FALSE	TRUE	FALSE
WDR3	muscle	ADUResist	post_24_hr	1.93718	3.81671e-07	6.41208e-05	TRUE	FALSE	0.0477704	TRUE	FALSE	TRUE	FALSE
WRN	muscle	ADUResist	post_24_hr	1.74656	3.08335e-08	5.18003e-06	TRUE	FALSE	-0.0415171	FALSE	FALSE	TRUE	FALSE
YWHAG	muscle	ADUResist	post_24_hr	1.656	2.49434e-10	4.1905e-08	TRUE	TRUE	0.274171	TRUE	FALSE	FALSE	FALSE
