## Supplemental Table 3 for "Exercise modulation of the alternative splicing landscape in human tissues"

### Sheet: Sheet 1
RBP	Timepoint_exact	group	Sig_in_Phospho	Sig_Phospho_feautres
AKAP1	post_15_min	ADUEndur	TRUE	Q92667_S151s
DKC1	post_15_min	ADUEndur	TRUE	O60832_S21s
EIF4G2	post_15_min	ADUEndur	TRUE	P78344_S395s, P78344_T385t, P78344_T508t
GRSF1	post_15_min	ADUEndur	TRUE	Q12849_S244s
PCBP1	post_15_min	ADUEndur	TRUE	Q15365_S189s, Q15365_S190s, Q15365_S264s
SERBP1	post_15_min	ADUEndur	TRUE	Q8NC51_S330s
ABCF1	post_15_min	ADUResist	TRUE	Q8NE71_S109s, Q8NE71_S140s, Q8NE71_T108tS109s
LARP7	post_15_min	ADUResist	TRUE	Q4G0J3_S300s
PCBP1	post_15_min	ADUResist	TRUE	Q15365_S173s, Q15365_S189s, Q15365_S190s, Q15365_S246s
SERBP1	post_15_min	ADUResist	TRUE	Q8NC51_S330s, Q8NC51_Y244y, Q8NC51_Y246y
SF3B1	post_15_min	ADUResist	TRUE	O75533_T244tT248t
ZRANB2	post_15_min	ADUResist	TRUE	O95218-2_S153s
ABCF1	post_3.5_hr	ADUResist	TRUE	Q8NE71_S105sT108tS109s, Q8NE71_S22s
