## Supplemental Table 6 for "Exercise modulation of the alternative splicing landscape in human tissues"

### Sheet: Sheet 1
TF	Timepoint	Group	Sig_in_prot-ph	Sig_features_in_prot-ph
ATF2	post_15_30_45_min	ADUEndur	TRUE	P15336_S112s
FOXK1	post_15_30_45_min	ADUEndur	TRUE	P85037_S441sS445s, P85037_S445s
FOXO3	post_15_30_45_min	ADUEndur	TRUE	O43524_S284s, O43524_S294s
MITF	post_15_30_45_min	ADUEndur	TRUE	O75030_S504s
NFATC4	post_15_30_45_min	ADUEndur	TRUE	Q14934_S334s
NFIA	post_15_30_45_min	ADUEndur	TRUE	Q12857-2_S280s
NFIC	post_15_30_45_min	ADUEndur	TRUE	P08651_S294sS305s, P08651_S305s, P08651_T274t
NFIX	post_15_30_45_min	ADUEndur	TRUE	Q14938-3_S265s, Q14938-3_S268s, Q14938-3_S280s, Q14938-3_S288s, Q14938-3_S301s, Q14938-3_T267t, Q14938-3_T267tS268s
STAT3	post_15_30_45_min	ADUEndur	TRUE	P40763_S727s
TFEB	post_15_30_45_min	ADUEndur	TRUE	P19484_S109s, P19484_S109sS114s, P19484_S109sS114sS122s, P19484_S114s, P19484_S114sS122s, P19484_S334s
USF2	post_15_30_45_min	ADUEndur	TRUE	Q15853_S222s
ZEB1	post_15_30_45_min	ADUEndur	TRUE	P37275_S315sT324t
NR4A1	post_3.5_4_hr	ADUEndur	TRUE	P22736_S14s
ATF2	post_15_30_45_min	ADUResist	TRUE	P15336_S112s
FOXK1	post_15_30_45_min	ADUResist	TRUE	P85037_S445s
FOXO3	post_15_30_45_min	ADUResist	TRUE	O43524_S284s, O43524_S294s, O43524_S413s, O43524_S425s
FOXO4	post_15_30_45_min	ADUResist	TRUE	P98177-2_S175s
JUN	post_15_30_45_min	ADUResist	TRUE	P05412_S243s
MEF2A	post_15_30_45_min	ADUResist	TRUE	Q02078-2_T487t, Q02078_S98s, Q02078_S98sT108t
MEF2C	post_15_30_45_min	ADUResist	TRUE	Q06413-2_S222s, Q06413-5_S118s
MEF2D	post_15_30_45_min	ADUResist	TRUE	Q14814-2_S97s, Q14814-2_S97sT107t, Q14814-4_S121s, Q14814-4_S180s, Q14814-4_S437s, Q14814-4_S443s, Q14814-4_S98s
MITF	post_15_30_45_min	ADUResist	TRUE	O75030_S504s
NFATC2	post_15_30_45_min	ADUResist	TRUE	Q13469_S217s
NFATC4	post_15_30_45_min	ADUResist	TRUE	Q14934_S334s
NFIA	post_15_30_45_min	ADUResist	TRUE	Q12857-2_S265s, Q12857-2_S268s, Q12857-2_S280s, Q12857-2_S280sS287s, Q12857-2_S287s
NFIB	post_15_30_45_min	ADUResist	TRUE	O00712_S264s, O00712_S265s, O00712_S295s, O00712_S312s, O00712_S328s
NFIC	post_15_30_45_min	ADUResist	TRUE	P08651_S273s, P08651_S276s, P08651_S294sS305s, P08651_S305s, P08651_S339s, P08651_S339sS343s, P08651_T274t
NFIX	post_15_30_45_min	ADUResist	TRUE	Q14938-3_S250s, Q14938-3_S265s, Q14938-3_S268s, Q14938-3_S280s, Q14938-3_S288s, Q14938-3_S301s, Q14938-3_T267t, Q14938-3_T267tS268s
NR3C1	post_15_30_45_min	ADUResist	TRUE	P04150_S269s
NR3C2	post_15_30_45_min	ADUResist	TRUE	P08235_S312s
RREB1	post_15_30_45_min	ADUResist	TRUE	Q92766_S1238s
RXRA	post_15_30_45_min	ADUResist	TRUE	P19793_S21s, P19793_S260s
STAT1	post_15_30_45_min	ADUResist	TRUE	P42224_S727s
STAT3	post_15_30_45_min	ADUResist	TRUE	P40763_S727s, P40763_T714t
TFEB	post_15_30_45_min	ADUResist	TRUE	P19484_S109s, P19484_S109sS114s, P19484_S109sS114sS122s, P19484_S114s, P19484_S114sS122s, P19484_S334s, P19484_S423s
USF2	post_15_30_45_min	ADUResist	TRUE	Q15853_S222s
ZEB1	post_15_30_45_min	ADUResist	TRUE	P37275_S679s
ZNF148	post_15_30_45_min	ADUResist	TRUE	Q9UQR1_S412s
ZNF652	post_15_30_45_min	ADUResist	TRUE	Q9Y2D9_S197sS204s, Q9Y2D9_S204s
BCL6	post_3.5_4_hr	ADUResist	TRUE	P41182_S404s
NFATC3	post_3.5_4_hr	ADUResist	TRUE	Q12968_S98s
NFIC	post_3.5_4_hr	ADUResist	TRUE	P08651_S339s
NFIX	post_3.5_4_hr	ADUResist	TRUE	Q14938-3_S301s
NFYA	post_3.5_4_hr	ADUResist	TRUE	P23511_S326s
NR4A1	post_3.5_4_hr	ADUResist	TRUE	P22736_S14s
RXRA	post_3.5_4_hr	ADUResist	TRUE	P19793_S21s
USF2	post_3.5_4_hr	ADUResist	TRUE	Q15853_S222s
ZNF148	post_3.5_4_hr	ADUResist	TRUE	Q9UQR1_S412s
PITX3	post_24_hr	ADUResist	TRUE	O75364_S52s
